# RegSNPs-Intron: A computational framework for prioritizing Intronic Single Nucleotide Variants in Human Genetic Disease

**DOI:** 10.1101/515171

**Authors:** Hai Lin, Katherine A. Hargreaves, Rudong Li, Jill L. Reiter, Matthew Mort, David N. Cooper, Yaoqi Zhou, Michael T. Eadon, M. Eileen Dolan, Joseph Ipe, Todd Skaar, Yunlong Liu

## Abstract

A large number of single nucleotide variants (SNVs) in the human genome are known to be responsible for inherited disease. An even larger number of SNVs, particularly those located in introns, have yet to be investigated for their pathogenic potential. Using known pathogenic and neutral intronic SNVs (iSNVs), we developed the regSNPs-intron algorithm based on a random forest classifier that integrates RNA splicing, protein structure and evolutionary conservation features. regSNPs-intron showed high accuracy in computing disease-causing probabilities of iSNVs. Using a high-throughput functional reporter assay called ASSET-seq (ASsay for Splicing using ExonTrap and sequencing), we validated regSNPs-intron predictions by measuring the impact of iSNVs on splicing outcome. Together, regSNPs-intron and ASSET-seq enable effective prioritization of iSNVs for disease pathogenesis. regSNPs-intron is available at https://regsnps-intron.ccbb.iupui.edu.
