## Supplemental Table 1 for "RegSNPs-Intron: A computational framework for prioritizing Intronic Single Nucleotide Variants in Human Genetic Disease"

### Sheet: features
	on_ss iSNV		off_ss iSNV
Feature	Delta Median	P-value	Delta Median	P-value
Min disorder score	0.0246591	2.27338e-08	0.0326313	0.000177349
Max disorder score	0.156284	7.29637e-17	0.0589145	0.0170172
Mean disorder score	0.185688	8.88517e-12	0.0827179	0.0220342
Mean disorder struct regsion	0.00266382	0.976161	-0.0411693	0.299935
Mean disorder dis region	0.0867433	6.60396e-16	0.0232757	0.00763557
Switch num	0	0.0020694	0	0.625536
Min disorder len	0.0636375	8.7794e-11	0.0244647	0.068269
Max disorder len	0.0644651	6.68736e-12	0.0621348	0.0600277
Mean disorder len	0.106336	2.1764e-11	0.047219	0.0503848
Min struct len	-0.127009	0.000430775	-0.0436869	0.0126752
Max struct len	-0.0381834	0.00327068	-0.127866	0.00424671
Mean struct len	-0.0860611	0.000962196	-0.133954	0.00678734
Min secondary struct score	0.0145349	0.546181	0.0705835	0.0175421
Max secondary struct score	-0.0502175	0.106363	0.134717	0.137998
Mean secondary struct score	-0.0248119	0.555529	0.202121	0.00221577
Min alpha	0.0464219	0.00363154	0.0886239	0.000210893
Max alpha	-0.00367145	0.837477	0.0117501	0.0239587
Mean alpha	-0.0508114	0.217877	0.112131	0.00953867
Min beta	0.00562354	0.817711	-0.0144517	0.202687
Max beta	-0.256684	0.00160561	-0.677067	0.00458672
Mean beta	-0.0774941	0.0130326	-0.238589	0.00330371
Min coil	0.00366222	0.164182	-0.0221884	0.0753689
Max coil	-0.00617176	0.0134946	-0.0218499	0.00259017
Mean coil	0.0941295	0.617597	-0.0973828	0.0247102
Min ASA	0.0541129	3.53541e-07	0.0566479	0.0154374
Max ASA	0.113304	0.000430645	0.0379309	0.702043
Mean ASA	0.215716	1.14631e-13	0.164635	0.0047216
PTM	0	0.66185	0	0.00576146
PFAM	-0.849753	6.28178e-17	-0.698587	3.23146e-06
Acceptor strength	0.187296	1.3984e-07	0.135778	0.00019575
Donor strength	0.208839	0.0178707	0.171134	0.00667954
Acceptor strength change	0.745679	4.08203e-145	NA	NA
Donor strength change	1	1.49421e-213	NA	NA
Phylop 1bp	-0.85404	0	-0.361948	7.35218e-41
Phylop 3bp	-1	0	-0.289548	3.75616e-25
Phylop 7bp	-1	1.51005e-284	-0.356125	9.39433e-28
X1004_8676391.pwm_logOR	0	2.03513e-05	0	0.138309
X1052_17318228.pwm_logOR	0	3.36107e-22	0	0.591719
X1053_17318228.pwm_logOR	-0.206438	1.31893e-20	0.00472854	0.499447
X1169_19561594.pwm_logOR	-0.23441	7.89339e-08	-0.13003	8.39013e-06
X1170_19561594.pwm_logOR	0	0.00274241	0	0.0184088
X1171_19561594.pwm_logOR	-0.149534	5.13517e-12	-0.0907119	0.0242685
X1172_19561594.pwm_logOR	0.0883474	6.6914e-06	0	0.377986
X1173_19561594.pwm_logOR	0	0.00225967	-0.286582	1.40383e-07
X1174_19561594.pwm_logOR	-0.155042	0.00594709	0	0.668143
X1175_19561594.pwm_logOR	0	0.899332	0	0.620466
X1177_19561594.pwm_logOR	0.0464489	0.0157268	0	0.979418
X1213_8021254.pwm_logOR	0.419523	1.47188e-19	-0.164994	0.000719304
X1215_16041388.pwm_logOR	-0.190973	1.61224e-06	0.100484	0.069592
X1216_19457263.pwm_logOR	-0.157185	2.27759e-09	0	0.364851
X1285_19304800.pwm_logOR	0.272403	5.71073e-14	-0.550067	1.43755e-10
X147_19457263.pwm_logOR	-0.0417207	1.26144e-11	0	0.571252
X149_16041388.pwm_logOR	0	0.545854	0	0.0183776
X221_12324455.pwm_logOR	0	6.84314e-06	0	0.00954166
X23_7510636.pwm_logOR	0.304273	1.25688e-18	-0.335826	1.73621e-06
X242_7543047.pwm_logOR	-0.238237	5.83657e-05	-0.143498	0.0249276
X243_7543047.pwm_logOR	0	0.434288	0	0.458477
X244_7543047.pwm_logOR	0.0755495	0.153929	-0.370791	2.72443e-07
X24_7908267.pwm_logOR	0	4.20524e-05	0	0.257794
X350_8846295.pwm_logOR	0.137109	1.58447e-06	-0.201701	0.0109165
X351_8846295.pwm_logOR	-0.0112741	0.00073304	0	0.77158
X352_8846295.pwm_logOR	0	0.00637726	-0.042368	0.00981899
X359_12507992.pwm_logOR	0	0.00408394	0	0.894818
X37_16537540.pwm_logOR	0	7.58933e-10	0	0.44753
X488_9001221.pwm_logOR	0.504369	2.8837e-17	0	3.34197e-05
X637_11098054.pwm_logOR	0	2.17111e-09	0	0.000122714
X661_1717938.pwm_logOR	0	0.0484093	0	0.72108
X662_1717938.pwm_logOR	0	0.00211765	0	0.781213
X663_1717938.pwm_logOR	0	0.00115569	0	0.880302
X669_20071745.pwm_logOR	0	0.000140227	0	0.883057
X680_9789075.pwm_logOR	0	0.0016644	0	0.671359
X682_10811881.pwm_logOR	0	0.890139	0	0.621913
X782_8497264.pwm_logOR	-0.104945	0.000110812	0	0.16037
X783_7972035.pwm_logOR	0	0.168077	0	0.325309
X784_7972035.pwm_logOR	0	0.0192933	0	0.544108
X790_10094314.pwm_logOR	-0.190846	1.36055e-10	0.135503	0.683948
X791_10094314.pwm_logOR	0	0.381057	-0.268008	1.10512e-06
X797_17548433.pwm_logOR	-0.12341	0.39866	-0.499866	2.51413e-10
X922_19282290.pwm_logOR	0	0.0437323	0	0.00848995
X946_10094314.pwm_logOR	0	0.0577502	-0.0711872	0.00171345
X947_10094314.pwm_logOR	0.137752	1.18882e-05	-0.136997	0.133887
X948_10094314.pwm_logOR	0.0729374	0.00104084	-0.247467	9.18228e-07
X949_10094314.pwm_logOR	-0.2548	5.40208e-21	-0.352098	2.52653e-07
X950_7908267.pwm_logOR	0	0.000781119	0	0.0204185
X951_12324455.pwm_logOR	0	0.296188	0	0.723209
X952_7543047.pwm_logOR	0	0.0783263	-0.196189	0.00243563
X953_7543047.pwm_logOR	0	0.593938	-0.34919	5.42941e-08
X954_10094314.pwm_logOR	-0.241583	2.42559e-09	-0.115399	0.13518
X969_20167602.pwm_logOR	0	0.0644234	0	0.174253
SRSF_1.pssm_logOR	0.00629923	0.953115	-0.176686	0.032447
SRSF_2.pssm_logOR	-0.0906419	3.62114e-07	-0.236684	0.844904
SRSF_5.pssm_logOR	-0.217926	2.77848e-16	-0.137945	0.0584423
SRSF_6.pssm_logOR	0.463404	6.71796e-35	-0.117382	0.0723664
M001_0.6.pwm_logOR	0	1.58666e-05	0	0.375333
M002_0.6.pwm_logOR	-0.122412	1.49804e-10	-0.0954458	0.0126945
M004_0.6.pwm_logOR	0.330576	2.62672e-13	-0.179685	0.0168176
M008_0.6.pwm_logOR	-0.163212	2.70009e-06	0.00459523	0.982193
M012_0.6.pwm_logOR	-0.066932	8.2339e-05	0	0.548635
M013_0.6.pwm_logOR	0.392984	2.61595e-11	-0.504696	6.24476e-12
M016_0.6.pwm_logOR	0	0.155011	-0.0742384	0.545009
M017_0.6.pwm_logOR	0.11201	3.42073e-14	0	0.942951
M019_0.6.pwm_logOR	-0.140592	6.79674e-06	-0.139892	0.00138805
M020_0.6.pwm_logOR	0	0.232213	0	0.814964
M021_0.6.pwm_logOR	-0.098454	0.00575143	0	0.418647
M022_0.6.pwm_logOR	0.235885	1.94191e-20	-0.249028	3.78946e-08
M023_0.6.pwm_logOR	0.264262	5.59756e-20	-0.215321	5.63481e-08
M024_0.6.pwm_logOR	0.15659	1.24142e-19	-0.153358	9.63275e-07
M025_0.6.pwm_logOR	0	0.697004	0	0.869909
M026_0.6.pwm_logOR	-0.300221	7.38924e-23	0.1401	0.357283
M027_0.6.pwm_logOR	-0.26768	2.49515e-05	0.271978	0.241764
M031_0.6.pwm_logOR	0.136843	2.71505e-09	-0.067987	0.0509538
M032_0.6.pwm_logOR	-0.186881	9.66825e-08	0.17893	0.147248
M033_0.6.pwm_logOR	-0.134887	5.6112e-16	-0.00646538	0.064228
M035_0.6.pwm_logOR	-0.123014	1.76469e-06	-0.180364	0.00400494
M036_0.6.pwm_logOR	-0.133495	7.84697e-12	0.0572166	0.33285
M037_0.6.pwm_logOR	0	0.529795	0	0.7484
M040_0.6.pwm_logOR	0.131717	3.40606e-11	-0.547174	2.31022e-22
M042_0.6.pwm_logOR	-0.0190585	3.14874e-05	0	0.472737
M043_0.6.pwm_logOR	0.117886	0.0260891	0.0664495	0.22139
M044_0.6.pwm_logOR	0.123195	0.0255669	0	0.605362
M045_0.6.pwm_logOR	0	0.0219649	-0.112874	4.96864e-07
M046_0.6.pwm_logOR	0.126946	0.198785	0.0230341	0.0448456
M047_0.6.pwm_logOR	0	0.833025	-0.329671	9.94846e-12
M048_0.6.pwm_logOR	0.116858	0.00548112	0.0338899	0.996334
M049_0.6.pwm_logOR	0.320921	7.33442e-10	-0.0810329	0.00470418
M050_0.6.pwm_logOR	0.221195	8.61526e-06	0	0.340747
M051_0.6.pwm_logOR	-0.149617	1.21089e-09	-0.0564759	0.227019
M052_0.6.pwm_logOR	-0.102649	1.85928e-06	-0.00525738	0.589686
M053_0.6.pwm_logOR	0.205601	8.5232e-06	-0.223375	5.40596e-07
M054_0.6.pwm_logOR	0.280148	2.92012e-07	0	0.886464
M055_0.6.pwm_logOR	-0.211865	2.71811e-11	-0.194045	8.72941e-05
M056_0.6.pwm_logOR	-0.155917	1.34428e-12	0.0192552	0.945988
M060_0.6.pwm_logOR	-0.149442	9.23943e-15	0	0.520878
M061_0.6.pwm_logOR	0.0537449	0.000113439	0	0.0860519
M062_0.6.pwm_logOR	-0.137879	4.10559e-06	-0.126073	0.146935
M065_0.6.pwm_logOR	-0.0559607	0.000212292	-0.0709131	0.179576
M068_0.6.pwm_logOR	-0.152994	5.25854e-11	-0.0891502	0.0472618
M069_0.6.pwm_logOR	-0.00827016	0.682406	-0.127956	0.33664
M070_0.6.pwm_logOR	0	0.0194672	-0.209797	6.36582e-09
M071_0.6.pwm_logOR	0	5.85722e-05	-0.036221	0.172468
M072_0.6.pwm_logOR	-0.201239	1.59705e-05	-0.355087	9.07409e-05
M073_0.6.pwm_logOR	-0.099114	2.24896e-05	0	0.782406
M074_0.6.pwm_logOR	0.13645	3.94355e-11	0	0.766932
M075_0.6.pwm_logOR	0	0.0953173	0	0.237221
M077_0.6.pwm_logOR	0.0373028	0.512008	0.0995268	0.330358
M078_0.6.pwm_logOR	0.0517458	0.62849	0.0694468	0.399621
M079_0.6.pwm_logOR	0.188218	0.00103758	-0.161725	0.00288275
M081_0.6.pwm_logOR	-0.11211	6.8269e-10	0.00661655	0.601981
M082_0.6.pwm_logOR	-0.0833201	0.000109915	0.0224471	0.487721
M083_0.6.pwm_logOR	0.134503	0.00234837	-0.139522	0.0011215
M085_0.6.pwm_logOR	0	0.0688301	-0.0324804	0.405551
M086_0.6.pwm_logOR	0.0513744	0.113958	-0.187646	0.000768962
M087_0.6.pwm_logOR	0.0310096	0.0574337	-0.0932192	0.00133743
M088_0.6.pwm_logOR	-0.144716	2.31549e-08	-0.118755	0.00108803
M089_0.6.pwm_logOR	-0.0577488	4.16589e-07	0	0.701252
M097_0.6.pwm_logOR	0	0.0214311	-0.13766	4.40546e-07
M098_0.6.pwm_logOR	0	0.00579136	-0.17232	7.91955e-08
M099_0.6.pwm_logOR	0.0975451	2.45776e-11	-0.143205	3.11774e-05
M100_0.6.pwm_logOR	0.081065	2.15329e-06	-0.14228	3.99697e-05
M101_0.6.pwm_logOR	0.0112715	2.93416e-13	-0.0114393	1.56242e-05
M102_0.6.pwm_logOR	-0.108554	0.00131868	0.0202442	0.44047
M103_0.6.pwm_logOR	-0.0175685	0.264501	0.0118916	0.2001
M104_0.6.pwm_logOR	0.0803139	0.132217	-0.00139915	0.0463403
M105_0.6.pwm_logOR	0.0122601	0.249076	-0.00307347	0.0357168
M106_0.6.pwm_logOR	-0.118997	5.67074e-05	-0.157174	6.71012e-06
M108_0.6.pwm_logOR	0.139861	9.16361e-14	-0.125397	0.0380094
M109_0.6.pwm_logOR	0.303847	0.000157828	0	0.172094
M111_0.6.pwm_logOR	-0.134307	2.42953e-15	0.00234357	0.695809
M112_0.6.pwm_logOR	0.146792	4.01495e-14	-0.0588015	0.0978555
M113_0.6.pwm_logOR	0.103303	0.00323587	0	0.362518
M117_0.6.pwm_logOR	0.233924	5.391e-05	-0.158924	0.00538423
M118_0.6.pwm_logOR	0.09147	3.32606e-09	0	0.596448
M120_0.6.pwm_logOR	0.153134	1.10234e-09	-0.069101	0.00292183
M121_0.6.pwm_logOR	-0.1211	0.0014434	0	0.652422
M122_0.6.pwm_logOR	0.0712164	2.26912e-05	-0.395068	2.04027e-10
M124_0.6.pwm_logOR	0.119315	1.18567e-25	-0.0715898	0.241357
M126_0.6.pwm_logOR	0.113891	0.00515406	-0.125092	0.00730928
M127_0.6.pwm_logOR	0.0318677	7.76879e-09	0.119425	0.531179
M134_0.6.pwm_logOR	-0.214949	1.60775e-08	0.00336757	0.668018
M136_0.6.pwm_logOR	-0.0534818	0.0870825	-0.0743137	0.0203508
M138_0.6.pwm_logOR	0.160966	1.56435e-20	-0.0598669	0.705117
M140_0.6.pwm_logOR	0	0.796635	-0.249075	0.0163132
M141_0.6.pwm_logOR	0.136128	0.437116	-0.101949	0.013435
M142_0.6.pwm_logOR	0.15854	4.19703e-17	0	0.996438
M143_0.6.pwm_logOR	-0.155892	1.42608e-20	-0.0709942	0.00386414
M144_0.6.pwm_logOR	-0.178	2.85262e-16	0	0.617562
M145_0.6.pwm_logOR	0.0147862	0.123149	-0.196028	0.00888348
M146_0.6.pwm_logOR	-0.123447	4.32786e-06	-0.119215	0.14288
M147_0.6.pwm_logOR	-0.00810693	0.00785457	-0.0187737	0.148959
M148_0.6.pwm_logOR	-0.122925	3.06357e-18	-0.0277752	0.00240679
M149_0.6.pwm_logOR	0	0.676153	0	0.35304
M150_0.6.pwm_logOR	0	0.129303	0	0.657828
M151_0.6.pwm_logOR	0.247391	7.42928e-05	-0.0498129	0.0398821
M152_0.6.pwm_logOR	-0.178064	7.10364e-12	0.0197815	0.0567803
M153_0.6.pwm_logOR	0.00775459	0.37104	-0.0906105	0.0194061
M154_0.6.pwm_logOR	0.0837072	0.26699	-0.16373	0.000186425
M155_0.6.pwm_logOR	0.375331	1.42239e-16	-0.252355	0.00186001
M156_0.6.pwm_logOR	0	0.950195	0	0.947188
M157_0.6.pwm_logOR	0.333818	6.49049e-13	-0.101234	0.0132469
M158_0.6.pwm_logOR	0	0.668067	0	0.870582
M159_0.6.pwm_logOR	0.131435	2.77842e-14	0	0.945929
M160_0.6.pwm_logOR	0	4.31607e-10	0	0.111437
M161_0.6.pwm_logOR	-0.177305	1.88203e-12	-0.173028	0.00494979
M162_0.6.pwm_logOR	-0.112101	0.00111104	-0.161548	0.000199989
M163_0.6.pwm_logOR	-0.357994	7.22633e-08	0.255521	0.23598
M164_0.6.pwm_logOR	0	3.74475e-06	0	0.0919349
M167_0.6.pwm_logOR	0.220926	1.6213e-11	-0.407458	7.94912e-19
M168_0.6.pwm_logOR	0.109697	0.525282	-0.189353	0.000716046
M169_0.6.pwm_logOR	-0.0813656	0.0124227	0.104961	0.391876
M170_0.6.pwm_logOR	0.18648	1.77668e-16	-0.124293	0.144688
M175_0.6.pwm_logOR	0.168299	1.32066e-13	-0.0881927	0.117574
M176_0.6.pwm_logOR	-0.283273	3.3214e-12	-0.0414389	0.681589
M177_0.6.pwm_logOR	-0.152718	3.09565e-08	0.0625536	0.0207701
M178_0.6.pwm_logOR	0.145694	1.29547e-08	-0.0535554	0.0102002
M188_0.6.pwm_logOR	-0.0714443	5.73293e-05	0.00425303	0.698282
M195_0.6.pwm_logOR	-0.0532975	3.92266e-12	-0.0314313	0.0110839
M201_0.6.pwm_logOR	0	0.783995	0	0.0781116
M205_0.6.pwm_logOR	-0.0691853	6.82837e-08	-0.152554	0.00118017
M207_0.6.pwm_logOR	-0.210747	5.77012e-08	0.0319841	0.337276
M209_0.6.pwm_logOR	-0.126823	0.000964904	-0.0475519	0.834949
M210_0.6.pwm_logOR	0.121908	2.49945e-10	-0.335419	5.99936e-09
M211_0.6.pwm_logOR	-0.0657771	0.0169973	-0.00404678	0.853749
M227_0.6.pwm_logOR	0.142732	0.359217	0.188619	0.0327407
M228_0.6.pwm_logOR	0.175411	0.700471	0.158512	0.0396666
M229_0.6.pwm_logOR	0.485396	9.35872e-36	-0.104868	0.283959
M231_0.6.pwm_logOR	0.137417	1.94235e-15	0	0.904215
M232_0.6.pwm_logOR	0.230132	1.94105e-13	-0.0760951	0.0588109
M233_0.6.pwm_logOR	-0.175342	9.25173e-14	-0.0184157	0.159047
M234_0.6.pwm_logOR	-0.130783	9.27611e-12	0	0.829088
M235_0.6.pwm_logOR	-0.172393	4.17212e-13	0	0.762342
M236_0.6.pwm_logOR	-0.0889949	2.89288e-06	0	0.525771
M237_0.6.pwm_logOR	0.175468	1.4896e-06	0	0.720641
M238_0.6.pwm_logOR	0.332144	2.83367e-09	-0.285736	0.000508088
M240_0.6.pwm_logOR	0.203845	6.20255e-09	-0.144104	0.0261058
M242_0.6.pwm_logOR	-0.170714	1.78504e-14	0	0.477668
M243_0.6.pwm_logOR	0	0.00348932	0	0.836121
M244_0.6.pwm_logOR	0.0888456	4.46209e-14	-0.0430155	0.0859379
X1004_8676391.pwm_prob	0	0.000133887	0	0.51593
X1052_17318228.pwm_prob	0	1.15204e-05	0	0.863371
X1053_17318228.pwm_prob	0.0360764	6.77103e-18	0.00787629	0.119094
X1169_19561594.pwm_prob	-0.253946	1.01534e-14	-0.00437782	0.476634
X1170_19561594.pwm_prob	0.153114	2.47856e-18	-0.00877008	0.900201
X1171_19561594.pwm_prob	-0.0887666	0.0004836	-0.411819	6.83933e-07
X1172_19561594.pwm_prob	-0.016572	0.0269682	-0.0277266	0.633053
X1173_19561594.pwm_prob	-0.271561	7.34142e-74	-0.0254161	0.597625
X1174_19561594.pwm_prob	-0.247159	0.618677	-0.106783	0.489616
X1175_19561594.pwm_prob	0.174201	0.0329518	0.0217667	0.626517
X1177_19561594.pwm_prob	-0.288041	1.32349e-26	-0.109425	0.247595
X1213_8021254.pwm_prob	-0.60385	3.68568e-69	-0.250024	3.08487e-06
X1215_16041388.pwm_prob	0.133727	0.214897	-0.268191	0.000203309
X1216_19457263.pwm_prob	-0.121871	0.0147595	-0.0858203	0.499823
X1285_19304800.pwm_prob	-0.0353728	1.02214e-113	-0.0594143	1.72845e-24
X147_19457263.pwm_prob	-0.0921674	0.0243015	-0.241832	0.0697419
X149_16041388.pwm_prob	0	0.000215556	0	0.900323
X221_12324455.pwm_prob	-0.0161305	1.93701e-111	-0.00203094	0.000669666
X23_7510636.pwm_prob	-0.15229	4.91949e-137	-0.0835151	1.12156e-18
X242_7543047.pwm_prob	-0.364658	7.75239e-143	-0.177339	4.35664e-07
X243_7543047.pwm_prob	0.047083	0.184291	-0.0112211	0.350971
X244_7543047.pwm_prob	-0.0440728	7.03068e-10	-0.0740135	0.000226566
X24_7908267.pwm_prob	0	7.8953e-61	0	0.146712
X350_8846295.pwm_prob	-0.4185	1.6502e-39	-0.500294	3.80509e-11
X351_8846295.pwm_prob	-0.447521	4.3792e-73	-0.231032	5.20185e-05
X352_8846295.pwm_prob	-0.930655	1.1552e-180	-0.558242	5.46355e-21
X359_12507992.pwm_prob	-0.000861439	0.00957012	0.00157254	0.0295396
X37_16537540.pwm_prob	0	1.1348e-08	0	0.278941
X488_9001221.pwm_prob	-0.122085	2.88925e-179	-0.129732	1.24014e-21
X637_11098054.pwm_prob	-0.0211115	1.45287e-48	-0.0200007	1.49697e-07
X661_1717938.pwm_prob	0.0580206	2.1338e-17	0.078146	1.01338e-06
X662_1717938.pwm_prob	0.110852	9.45486e-18	0.0696691	6.76169e-05
X663_1717938.pwm_prob	0	0.00678769	0.0845597	0.000252016
X669_20071745.pwm_prob	0.404602	2.01784e-104	0.271341	1.40588e-06
X680_9789075.pwm_prob	-0.00873843	9.98676e-68	-0.000966921	0.261678
X682_10811881.pwm_prob	0.0923724	4.67127e-17	-0.0100797	0.812056
X782_8497264.pwm_prob	0.0152364	6.40638e-41	0.00280111	0.00486314
X783_7972035.pwm_prob	0.00204298	6.29775e-23	0	0.00458244
X784_7972035.pwm_prob	0.100192	5.04949e-30	0.0417597	0.0017132
X790_10094314.pwm_prob	-0.00530437	1.89086e-38	0.00262554	0.192747
X791_10094314.pwm_prob	0.00417263	0.000107412	-0.000664823	0.282014
X797_17548433.pwm_prob	-0.8055	1.37719e-76	-0.743929	1.48928e-17
X922_19282290.pwm_prob	0.806792	1.91428e-34	0.861324	0.105344
X946_10094314.pwm_prob	0.0137541	5.91293e-10	0.00361486	0.34616
X947_10094314.pwm_prob	-0.14086	1.63447e-43	-0.0578234	0.000573494
X948_10094314.pwm_prob	-0.0299071	7.22649e-75	-0.00977941	0.000106816
X949_10094314.pwm_prob	-0.857139	3.68517e-177	-0.443466	5.55874e-09
X950_7908267.pwm_prob	-0.584628	1.04875e-53	-0.106881	0.036905
X951_12324455.pwm_prob	-6.44837e-05	0.0686078	0.00120396	0.129287
X952_7543047.pwm_prob	-0.02221	2.66656e-80	-0.00665753	0.0122388
X953_7543047.pwm_prob	-0.442094	8.98703e-152	-0.15563	5.7487e-08
X954_10094314.pwm_prob	-0.0684808	1.30042e-103	-0.015059	0.012652
X969_20167602.pwm_prob	0.314791	9.43786e-21	0.0591739	0.152693
SRSF_1.pssm_prob	-0.055815	4.74746e-06	0.119691	0.253796
SRSF_2.pssm_prob	-0.170069	5.06951e-16	-0.146858	0.000502662
SRSF_5.pssm_prob	-0.0816807	0.00320561	0.136245	0.0522183
SRSF_6.pssm_prob	-0.0287883	0.926715	0.0181361	0.339739
M001_0.6.pwm_prob	0	4.68635e-19	0	0.00024876
M002_0.6.pwm_prob	0	0.808896	0	0.469338
M004_0.6.pwm_prob	-0.0254708	3.04644e-07	-0.000215824	0.980014
M008_0.6.pwm_prob	0	0.000285358	0	0.460572
M012_0.6.pwm_prob	0	1.27737e-72	0	5.41721e-07
M013_0.6.pwm_prob	-0.0891823	3.42613e-148	-0.0337158	1.92318e-20
M016_0.6.pwm_prob	0	1.71616e-21	0	0.000420282
M017_0.6.pwm_prob	0	0.794237	0	0.329295
M019_0.6.pwm_prob	0	1.15943e-54	0	0.0243513
M020_0.6.pwm_prob	0	1.03661e-22	0	0.00155274
M021_0.6.pwm_prob	0	3.02922e-33	0	0.00526327
M022_0.6.pwm_prob	0	5.32948e-18	0	5.8639e-08
M023_0.6.pwm_prob	0	4.0236e-56	0	2.1342e-16
M024_0.6.pwm_prob	0	2.38043e-22	0	2.68815e-08
M025_0.6.pwm_prob	0	1.60244e-38	0	0.000463069
M026_0.6.pwm_prob	0.0121377	3.70328e-56	0.00879004	2.62972e-05
M027_0.6.pwm_prob	0	0.16814	0	0.0221041
M031_0.6.pwm_prob	0	1.26519e-27	0	0.00314524
M032_0.6.pwm_prob	0	6.64163e-06	0	0.592007
M033_0.6.pwm_prob	0	4.66457e-18	0	0.414799
M035_0.6.pwm_prob	-0.0243186	6.55175e-130	-0.00959526	8.71414e-10
M036_0.6.pwm_prob	0	1.79395e-39	0	7.74563e-06
M037_0.6.pwm_prob	0	4.33087e-36	0	0.00110775
M040_0.6.pwm_prob	-0.0723441	2.61283e-174	-0.0470178	1.30324e-21
M042_0.6.pwm_prob	0	4.35046e-09	0	0.359217
M043_0.6.pwm_prob	0.0327161	6.00956e-140	0.00510477	5.20774e-07
M044_0.6.pwm_prob	0	1.68992e-20	0	0.236427
M045_0.6.pwm_prob	0	3.36007e-08	0	0.49047
M046_0.6.pwm_prob	0	0.0789485	0	0.684894
M047_0.6.pwm_prob	-0.00267946	4.02248e-78	0	2.31661e-07
M048_0.6.pwm_prob	-0.156741	6.42765e-109	-0.0773426	1.68125e-08
M049_0.6.pwm_prob	0	4.10247e-39	0	0.0410886
M050_0.6.pwm_prob	0	1.31162e-06	0	0.347288
M051_0.6.pwm_prob	0	4.89661e-09	0	0.00128461
M052_0.6.pwm_prob	0	2.66637e-53	0	0.19971
M053_0.6.pwm_prob	-0.00738933	1.30607e-111	-0.00443402	1.52677e-15
M054_0.6.pwm_prob	0.00097397	8.17809e-08	0.000560862	0.0779478
M055_0.6.pwm_prob	0	0.00109649	0	0.0577839
M056_0.6.pwm_prob	0	0.296152	0	0.289516
M060_0.6.pwm_prob	0	3.77913e-28	0	0.0315999
M061_0.6.pwm_prob	0	0.263545	0	0.174001
M062_0.6.pwm_prob	0	4.35401e-20	0	0.82721
M065_0.6.pwm_prob	-0.0138393	1.66526e-84	-0.00579073	7.70636e-08
M068_0.6.pwm_prob	0	0.0026758	0	0.0976302
M069_0.6.pwm_prob	0	0.625318	0	0.22753
M070_0.6.pwm_prob	-0.0105625	8.09214e-116	-0.00181528	1.41189e-10
M071_0.6.pwm_prob	0	0.192886	0	0.126422
M072_0.6.pwm_prob	-0.177417	5.00647e-140	-0.0757088	4.25136e-09
M073_0.6.pwm_prob	-0.0420681	2.31101e-13	-0.0028311	0.802902
M074_0.6.pwm_prob	0	6.45718e-47	0	0.0341125
M075_0.6.pwm_prob	0	8.32253e-50	0	0.000550839
M077_0.6.pwm_prob	0	6.70907e-72	0	0.00119788
M078_0.6.pwm_prob	0	8.96488e-82	0	0.000316292
M079_0.6.pwm_prob	0.00374639	0.000147511	3.40375e-05	0.495899
M081_0.6.pwm_prob	0	0.232019	0	0.0051152
M082_0.6.pwm_prob	0	2.88426e-12	0	0.11268
M083_0.6.pwm_prob	0	0.841225	0	0.560103
M085_0.6.pwm_prob	0	1.15183e-26	0	0.18807
M086_0.6.pwm_prob	0	4.07866e-56	0	1.07215e-05
M087_0.6.pwm_prob	0	1.09168e-46	0	0.000246929
M088_0.6.pwm_prob	0	2.62403e-22	0	0.501411
M089_0.6.pwm_prob	0	0.249942	0	0.974512
M097_0.6.pwm_prob	0	5.04419e-08	0	0.387172
M098_0.6.pwm_prob	0	8.00496e-20	0	0.0936911
M099_0.6.pwm_prob	0	5.59089e-33	0	1.05777e-06
M100_0.6.pwm_prob	0	8.70023e-30	0	1.7731e-05
M101_0.6.pwm_prob	-0.269253	6.51496e-50	-0.0629175	9.77031e-07
M102_0.6.pwm_prob	0	1.86108e-51	0	0.00216114
M103_0.6.pwm_prob	0	1.27433e-20	0	0.00396161
M104_0.6.pwm_prob	0	4.15383e-15	0	0.00751642
M105_0.6.pwm_prob	0	8.32063e-15	0	0.00909179
M106_0.6.pwm_prob	0	6.19821e-69	0	1.0584e-06
M108_0.6.pwm_prob	0.00503347	0.000207171	-0.000938988	0.954706
M109_0.6.pwm_prob	0	0.000656518	0	0.474441
M111_0.6.pwm_prob	0	0.000238289	0	0.0151002
M112_0.6.pwm_prob	0.0774693	1.04264e-20	0.00141581	0.0921281
M113_0.6.pwm_prob	0	0.0812843	0	0.783204
M117_0.6.pwm_prob	0	0.163711	0	0.60259
M118_0.6.pwm_prob	0	0.00204035	0	0.0901705
M120_0.6.pwm_prob	0	1.15221e-15	0	0.02378
M121_0.6.pwm_prob	0	7.48999e-05	0	0.0159749
M122_0.6.pwm_prob	-0.966769	1.37088e-206	-0.486695	2.76568e-08
M124_0.6.pwm_prob	0	2.18701e-14	0	0.0820736
M126_0.6.pwm_prob	0	1.52164e-11	0	0.0104555
M127_0.6.pwm_prob	0	2.56873e-06	0	0.0852885
M134_0.6.pwm_prob	-0.0134163	1.05834e-15	-0.00195112	0.0791741
M136_0.6.pwm_prob	0	0.331051	0	0.137346
M138_0.6.pwm_prob	0	4.07278e-35	0	0.000368407
M140_0.6.pwm_prob	-0.0144588	6.14458e-23	-0.025195	1.39077e-05
M141_0.6.pwm_prob	-0.00299238	2.00994e-96	-0.000668724	1.57191e-08
M142_0.6.pwm_prob	0	9.29122e-35	0	0.482608
M143_0.6.pwm_prob	0	0.0175685	0	0.0860649
M144_0.6.pwm_prob	0	2.23967e-18	0	0.436737
M145_0.6.pwm_prob	-0.0235059	1.25758e-56	-0.0150602	2.75211e-06
M146_0.6.pwm_prob	0	8.92686e-20	0	0.755047
M147_0.6.pwm_prob	0	0.01958	0	0.189405
M148_0.6.pwm_prob	0	1.06321e-30	0	0.0667208
M149_0.6.pwm_prob	0	1.32413e-59	0	1.81162e-05
M150_0.6.pwm_prob	0	1.42826e-40	0	0.00409249
M151_0.6.pwm_prob	-0.000803466	1.16344e-29	-0.000647027	7.38571e-05
M152_0.6.pwm_prob	0	2.84199e-18	0	0.0838351
M153_0.6.pwm_prob	-0.00297087	7.05596e-12	-0.00651568	2.16288e-06
M154_0.6.pwm_prob	-0.00369434	9.17405e-85	-0.000922508	4.89684e-08
M155_0.6.pwm_prob	0.00296142	0.484371	0.0001755	0.623863
M156_0.6.pwm_prob	0	6.73682e-40	0	0.000239427
M157_0.6.pwm_prob	-0.00348117	5.67481e-07	0	0.858946
M158_0.6.pwm_prob	0	6.60589e-39	0	0.00021565
M159_0.6.pwm_prob	0	0.858481	0	0.215475
M160_0.6.pwm_prob	0	4.65224e-26	0	0.235774
M161_0.6.pwm_prob	0	5.87764e-15	0	0.418638
M162_0.6.pwm_prob	0	8.17163e-87	0	0.0178785
M163_0.6.pwm_prob	0.0163894	0.0122691	0.0412664	0.0346207
M164_0.6.pwm_prob	0	4.5356e-12	0	0.59979
M167_0.6.pwm_prob	-0.237438	5.72581e-202	-0.0828529	1.8523e-22
M168_0.6.pwm_prob	-0.934829	2.55946e-58	-0.504869	4.98117e-06
M169_0.6.pwm_prob	0	0.417392	0	0.100065
M170_0.6.pwm_prob	0	1.07379e-48	0	0.33242
M175_0.6.pwm_prob	0	5.41756e-56	0	0.419897
M176_0.6.pwm_prob	0	6.27468e-51	0	0.657978
M177_0.6.pwm_prob	0	1.67056e-84	0	5.14964e-06
M178_0.6.pwm_prob	-0.0123973	5.21158e-43	-0.00148309	0.0150423
M188_0.6.pwm_prob	0.0358004	6.25731e-127	0.00452041	7.14953e-07
M195_0.6.pwm_prob	0	0.00330325	0	0.129093
M201_0.6.pwm_prob	0	2.29505e-15	0	0.00196893
M205_0.6.pwm_prob	0	4.14454e-07	0	0.131601
M207_0.6.pwm_prob	0.130334	1.93673e-129	0.0351163	2.7389e-09
M209_0.6.pwm_prob	-0.02102	7.09608e-51	-0.0113917	0.00291313
M210_0.6.pwm_prob	-0.214228	2.20965e-159	-0.120889	1.24626e-17
M211_0.6.pwm_prob	0.0889239	6.53233e-94	0.029532	6.9443e-08
M227_0.6.pwm_prob	0.0772776	1.90929e-126	0.00502171	2.60873e-10
M228_0.6.pwm_prob	0.127744	6.88909e-98	0.0330109	3.05067e-12
M229_0.6.pwm_prob	0	6.75795e-05	0	0.611241
M231_0.6.pwm_prob	0	0.000221279	0	0.640606
M232_0.6.pwm_prob	0.00734981	1.38928e-36	0	0.000767683
M233_0.6.pwm_prob	0	0.00102791	0	0.187771
M234_0.6.pwm_prob	0	5.27329e-26	0	0.737032
M235_0.6.pwm_prob	-0.00308645	2.78702e-47	0	0.088085
M236_0.6.pwm_prob	-0.00499636	1.21504e-42	0	0.566013
M237_0.6.pwm_prob	0	0.0615341	0	0.121905
M238_0.6.pwm_prob	-0.000980127	1.24396e-28	0	0.617647
M240_0.6.pwm_prob	-0.00101739	9.77355e-68	0	0.0269257
M242_0.6.pwm_prob	0	2.38994e-17	0	0.199813
M243_0.6.pwm_prob	0	1.93189e-54	0	0.464184
M244_0.6.pwm_prob	0	1.388e-29	0	4.08416e-07
Note: Colors of feature names indicate the categories, default color - splicing, red - protein structural, blue - conservation
