## Supplemental Table 2 for "RegSNPs-Intron: A computational framework for prioritizing Intronic Single Nucleotide Variants in Human Genetic Disease"

### Sheet: Sheet1
Table S2. Statistics of raw experimental results (cell line-specific)
(HeLa)	Total number	Sub-totals	Assay-annotation	Valid-rate
Test iSNV	82	20	Transfection failure (non-evaluable)	29 / (29+16) = 64.4%
		17	PCR failure (non-evaluable)
		16 = 11 + 5	Result non-significant (increase + decrease)
		29 = 9 + 20	Result significant (increase + decrease)
(HEK293)	Total number	Sub-totals	Assay-annotation	Valid-rate
Test iSNV	82	19	Transfection failure (non-evaluable)	57 / (57+2) = 96.6%
		4	PCR failure (non-evaluable)
		2 = 2 + 0	Result non-significant (increase + decrease)
		57 = 26 + 31	Result significant (increase + decrease)
(HepG2)	Total number	Sub-totals	Assay-annotation	Valid-rate
Test iSNV	82	19	Transfection failure (non-evaluable)	33 / (33+18) = 64.7%
		12	PCR failure (non-evaluable)
		18 = 13 + 5	Result non-significant (increase + decrease)
		33 = 11 + 22	Result significant (increase + decrease)
Notes:
increase - increased level of spliced gene product
decrease - decreased level of spliced gene product
(HEK293)	Total number	Sub-totals	Assay-annotation
test SNP	82	19	low signal
		4	systemic error
		2 = 1 + 1	non.signif. (incl. solid + suspc + nonqual.syst.error)
		57 = 43 + 14	signif. (incl. solid + suspc + nonqual.syst.error)
rdm ctrl	10	4	low signal
		0	non.signif. (incl. solid + suspc + nonqual.syst.error)
		6	signif. (incl. solid + suspc + nonqual.syst.error)
pos ctrl	16	5	low signal
		1	systemic error
		0	non.signif. (incl. solid + suspc + nonqual.syst.error)
		10	signif. (incl. solid + suspc + nonqual.syst.error)
(HepG)	TotalNum	SubNum	Comment 1
test SNP	82	19	low signal
		12	systemic error
		18 = 6 + 12	non.signif. (incl. solid + suspc + nonqual.syst.error)
		33 = 28 + 5	signif. (incl. solid + suspc + nonqual.syst.error)
rdm ctrl	10	4	low signal
		0	non.signif. (incl. solid + suspc + nonqual.syst.error)
		6	signif. (incl. solid + suspc + nonqual.syst.error)
pos ctrl	16	7	low signal
		1	systemic error
		0	non.signif. (incl. solid + suspc + nonqual.syst.error)
		8	signif. (incl. solid + suspc + nonqual.syst.error)
(LCL)	TotalNum	SubNum	Comment 1
test SNP	82	33	low signal
		4	systemic error
		26 = 13 + 13	non.signif. (incl. solid + suspc + nonqual.syst.error)
		19 = 13 + 6	signif. (incl. solid + suspc + nonqual.syst.error)
rdm ctrl	10	8	low signal
		1	non.signif. (incl. solid + suspc + nonqual.syst.error)
		1	signif. (incl. solid + suspc + nonqual.syst.error)
pos ctrl	16	9	low signal
		0	systemic error
		2	non.signif. (incl. solid + suspc + nonqual.syst.error)
		5	signif. (incl. solid + suspc + nonqual.syst.error)
